# The landscape of human brain immune response in patients with severe COVID-19

**DOI:** 10.1101/2021.01.08.425999

**Authors:** John F. Fullard, Hao-Chih Lee, Georgios Voloudakis, Shengbao Suo, Zhiping Shao, Cyril Peter, Behnam Javidfar, Wen Zhang, Shan Jiang, André Corvelo, Emma Woodoff-Leith, Dushyant P. Purohit, Gabriel E. Hoffman, Schahram Akbarian, Mary Fowkes, John Crary, Guo-Cheng Yuan, Panos Roussos

## Abstract

In coronavirus disease 2019 (COVID-19), caused by severe acute respiratory syndrome coronavirus 2 (SARS-CoV-2) infection, the relationship between brain tropism, neuroinflammation and host immune response has not been well characterized. We analyzed 68,557 single-nucleus transcriptomes from three brain regions (dorsolateral prefrontal cortex, medulla oblongata and choroid plexus) and identified an increased proportion of stromal cells and monocytes in the choroid plexus of COVID-19 patients. Differential gene expression, pseudo-temporal trajectory and gene regulatory network analyses revealed microglial transcriptome perturbations, mediating a range of biological processes, including cellular activation, mobility and phagocytosis. Quantification of viral spike S1 protein and SARS-CoV-2 transcripts did not support the notion of brain tropism. Overall, our findings suggest extensive neuroinflammation in patients with acute COVID-19.
