## Supplementary material for "The landscape of human brain immune response in patients with severe COVID-19": Data S1

### Sheet: Data S1
Data S1
Clinical characteristics of donors
Row Explanation
Each row represents a different donor
Column Explanations
Sample ID - Donor ID used in this study. Ctrl: Control; Case: COVID-19 positive patient.
COVID-19 status - positive or negative outcome
Age of death (years) - Age in years at the time of death
Sex - Male of female
Ventilator (days) - duration that patient was on ventilator before passing away in days
Duration of COVID-19 diagnosis (days) - duration that patient was diganosed with COVID-19 before passing away in days
Other diagnosis - other clinical diagnosis
Brain weight (grams) - Weight of brain (in grams) during autopsy
Postmortem interval (hours) - Estimated time (in hours) from death to have brain on ice
Atherosclerosis - neuropathological lesions related to atherosclerosis
Infarcts, chronic - neuropathological lesions related to chronic infarcts
Infarcts, acute - neuropathological lesions related to acute infarcts
Microgliosis, nodular - neuropathological lesions related to microgliosis
Other neuropathology - neuropathological lesions related to degenaration and encephalopathy
	Clinical and demographic						Neuropathology
Sample ID	COVID-19 status	Age of death (years)	Sex	Ventilator (days)	Duration of COVID-19 diagnosis (days)	Other diagnosis	Brain weight (grams)	Postmortem interval (hours)	Atherosclerosis	Infarcts, chronic	Infarcts, acute	Microgliosis, nodular	Other neuropathology
Case 1	positive	68	Male	17	22	HIV, hypertension, polycystic kidney disease	1530	12.9	mild	-	DIffuse, marked, with uncal herniation	-	Diffuse hypoxic ischemic encephalopathy
Case 2	positive	94	Female	15	17	hypertension, chronic kidney disease	1011	17	mild	-	Positive (cerebellum, cortex)	-	Age-related or diffuse Lewy body disease
Case 3	positive	88	Female	0	18	dementia, depression, hypertension	1145	15.2	moderate	-	-	-	Diffuse Lewy body disease
Case 4	positive	61	Male	18	29	liver cirrhosis, hypertension	1570	7.6	mild	-	Positive (multifocal, severe)	-	Diffuse hypoxic ischemic encephalopathy
Case 5	positive	64	Male	18	25	diabetes, hypertension, hyperlipidemia, HBV	1230	15	-	-	-	-	-
Ctrl 1	negative	67	Male	1	-	high grade B cell lymphoma, prostate cancer, hypertension	1300	15.4	-	-	-	-	Age-related degeneration, moderate; metabolic gliosis
Ctrl 3	negative	65	Male	3	-	acute myeloid leukemia with neutropenic fever and pancytopenia, diabetes, hypertension	1223	12	Mild	Positive (lacunar, multiple)	-	-	Metabolic gliosis
Ctrl 2	negative	77	Female	0	-	diabetes, hypertension, peripheral vascular disease	1054	14.9	Moderate	-	-	-	Age-related degeneration, mild
Ctrl 4	negative	89	Female	0	-	breast cancer, melanoma, hypertension	1260	21.3	Mild	Positive (lacunar, single)	-	-	Age-related degeneration, mild
