## Supplementary material for "The landscape of human brain immune response in patients with severe COVID-19": Data S2

### Sheet: Data S2
Data S2
Sequencing statistics for SARS-CoV-2 targeted RNA-seq
Row Explanation
Each row represents a different donor and dissection profiled using the SARS-CoV-2 targeted RNA-seq assay
Column Explanations
Sample ID - Donor ID used in this study. Ctrl: Control; Case: COVID-19 positive patient.
Region - Brain region used fot tissue dissection.
Primate (%) - proportion of RNA-seq reads mapping to the human genome.
Bacteria (%) - proportion of RNA-seq reads mapping to bacteria genome.
SARS-CoV-2 (%) - - proportion of RNA-seq reads mapping to SARS-CoV-2 genome.
Filtered out (%) - proportion of RNA-seq reads that were unaligned.
Sample ID	Region	Primate (%)	Bacteria (%)	SARS-CoV-2 (%)	Filtered out (%)
Ctrl 1	PFC (gray matter)	84.1343	0.295219	0	11.1707
Ctrl 1	PFC (white matter)	66.2206	0.351124	0	25.2531
Ctrl 1	Choroid Plexus	84.9959	0.233901	0	7.89969
Ctrl 1	Medulla oblongata	65.1812	0.826896	0	23.1531
Ctrl 2	PFC (gray matter)	92.3774	0.160118	0	4.03683
Ctrl 2	PFC (white matter)	92.8827	0.207045	0	3.80046
Ctrl 2	Choroid Plexus	84.8511	0.287903	0	10.5163
Ctrl 2	Medulla oblongata	87.1476	0.253225	0	8.46632
Ctrl 3	PFC (gray matter)	87.6201	0.29406	0	7.46912
Ctrl 3	PFC (white matter)	82.6457	0.26262	0	12.954
Ctrl 3	Medulla oblongata	64.9371	0.785086	0	25.0844
Ctrl 3	Medulla oblongata	80.5136	0.328044	0	13.2837
Ctrl 4	PFC (gray matter)	94.8824	0.169013	0	2.39726
Ctrl 4	PFC (white matter)	88.6486	0.216789	0	7.28339
Ctrl 4	Choroid Plexus	81.144	0.479447	0	9.63756
Ctrl 4	Medulla oblongata	72.7403	0.551183	0	19.9719
Case 1	PFC (gray matter)	85.1895	0.330687	0	9.55063
Case 1	PFC (white matter)	76.3977	0.489177	0	16.7202
Case 1	Choroid Plexus	83.0084	0.370981	0	10.7011
Case 1	Medulla oblongata	71.1656	0.57345	0	20.2257
Case 2	PFC (gray matter)	91.4691	0.207216	0	5.18345
Case 2	PFC (white matter)	86.9305	0.213242	0	7.07321
Case 2	Choroid Plexus	90.9597	0.17687	0	5.83795
Case 2	Medulla oblongata	84.539	0.537915	0	7.58099
Case 3	PFC (gray matter)	88.8805	0.253944	0	7.32998
Case 3	PFC (white matter)	91.5103	0.150713	0	5.41834
Case 3	Choroid Plexus	89.0234	0.245616	0	7.04981
Case 3	Medulla oblongata	93.1367	0.135891	0	3.5968
Case 4	PFC (gray matter)	94.1184	0.0730562	0	3.78848
Case 4	PFC (white matter)	89.9574	0.172548	0	5.58277
Case 4	Choroid Plexus	83.6505	0.235328	0	8.4878
Case 4	Medulla oblongata	90.4015	0.233909	0	5.41273
Case 5	PFC (gray matter)	84.9758	0.280129	0	9.29809
Case 5	PFC (white matter)	83.8474	0.316359	0	12.0171
Case 5	Choroid Plexus	85.1803	0.240845	0	9.92559
Case 5	Medulla oblongata	56.6488	0.815802	0	32.9411
