## Supplementary material for "The landscape of human brain immune response in patients with severe COVID-19": Data S5

### Sheet: Data S5
Data S5
Genes clustered by pseudo time analysis
Row Explanation
Each row represents a gene and its assigned cluster
Column Explanations
GENE - name of a gene
Cluster - id of a cluster
Cluster_name - assigned name of a cluster
GENE	Cluster	Cluster_name
TMSB10	0	increasing
CST3	0	increasing
EEF1A1	0	increasing
C1QB	0	increasing
RPS8	0	increasing
RPS27A	0	increasing
GAPDH	0	increasing
RPL19	0	increasing
RPL28	0	increasing
RPS6	0	increasing
RPS24	0	increasing
RPS3	0	increasing
ACTB	0	increasing
SOX5	0	increasing
CD163	0	increasing
APOE	0	increasing
CD74	0	increasing
APOC1	0	increasing
C1QC	0	increasing
RPS19	0	increasing
LAPTM5	0	increasing
EDA	0	increasing
HLA.DPA1	0	increasing
DOCK7	0	increasing
PLCG2	0	increasing
RPL41	0	increasing
RPS23	0	increasing
RPLP1	0	increasing
RPL13	0	increasing
RPL32	0	increasing
RPS15	0	increasing
PLEKHA7	0	increasing
B2M	0	increasing
TPT1	0	increasing
RPL10	0	increasing
STAB1	0	increasing
RPL11	0	increasing
BCL6	0	increasing
TMSB4X	0	increasing
RPL18	0	increasing
RPL13A	0	increasing
FTL	0	increasing
FTH1	0	increasing
PTMA	0	increasing
BACH1	0	increasing
LIMK2	0	increasing
PRKCA	0	increasing
FCGBP	0	increasing
HLA.B	0	increasing
HLA.DRA	0	increasing
HLA.DRB1	0	increasing
FAM129A	0	increasing
CD84	0	increasing
FBXW7	0	increasing
XKR6	0	increasing
NOTCH2	0	increasing
CTSS	0	increasing
CD81	0	increasing
LINC02232	0	increasing
ARHGAP24	0	increasing
ARHGAP15	0	increasing
IFI44L	0	increasing
SDK1	0	increasing
NLGN4Y	0	increasing
PLPP1	0	increasing
CIITA	0	increasing
SLC8A1	0	increasing
OXR1	0	increasing
CPVL	0	increasing
GPRIN3	0	increasing
ARHGAP31	0	increasing
OSBPL3	0	increasing
ZFP36L2	0	increasing
ST18	0	increasing
AC087564.1	0	increasing
DTNA	0	increasing
FRMD4A	0	increasing
CELF2	0	increasing
CAMK1D	0	increasing
PLXDC2	0	increasing
MBP	0	increasing
AC007262.2	0	increasing
TRERF1	0	increasing
FRMD4B	0	increasing
L3MBTL4	0	increasing
PARVG	0	increasing
MIS18BP1	0	increasing
SFMBT2	0	increasing
FARP1	0	increasing
RIN2	0	increasing
PELI2	0	increasing
SYNDIG1	0	increasing
RASAL2	0	increasing
USP3	0	increasing
RTN3	0	increasing
CTBP2	0	increasing
FMNL3	0	increasing
ZNF710	0	increasing
MIA2	0	increasing
SOCS6	0	increasing
RAD51B	0	increasing
ZNF618	0	increasing
APBB1IP	0	increasing
P2RY12	0	increasing
AC008691.1	0	increasing
CPED1	0	increasing
DOCK2	0	increasing
ATP8B4	0	increasing
LPAR6	0	increasing
IL18	0	increasing
HECTD2	0	increasing
R3HDM1	0	increasing
MEF2C	0	increasing
NAV3	0	increasing
MAF	0	increasing
TRIM22	0	increasing
NUAK1	0	increasing
MAP3K5	0	increasing
PAG1	0	increasing
GLCCI1	0	increasing
LRCH1	0	increasing
USP6NL	0	increasing
TIAM2	0	increasing
ARHGEF6	0	increasing
EML4	0	increasing
EVL	0	increasing
AC008014.1	0	increasing
USP53	0	increasing
AP003481.1	0	increasing
ST8SIA4	0	increasing
NRP1	0	increasing
TTTY14	0	increasing
SLC39A10	0	increasing
LPCAT2	0	increasing
CCDC50	0	increasing
UTY	0	increasing
TET3	0	increasing
NLK	0	increasing
AMPD3	0	increasing
DLEU7.AS1	0	increasing
LRRK1	0	increasing
RGS12	0	increasing
NPL	0	increasing
C22orf34	0	increasing
DISC1	0	increasing
IL10RA	0	increasing
LPAR1	0	increasing
NSF	0	increasing
PPP3CA	0	increasing
AHCYL2	0	increasing
NBEA	0	increasing
SMAP2	0	increasing
MSI2	0	increasing
IFNGR1	0	increasing
ATP10D	0	increasing
CDK6	0	increasing
CNOT6L	0	increasing
BNC2	0	increasing
SRGN	0	increasing
PDE3B	0	increasing
FMN1	0	increasing
CSGALNACT1	0	increasing
HERPUD1	0	increasing
EPB41L3	0	increasing
EPB41	0	increasing
LRRK2	0	increasing
PLXNC1	0	increasing
OSBPL8	0	increasing
RAPGEF1	0	increasing
GSAP	0	increasing
TPRG1	0	increasing
SYTL3	0	increasing
ITGAX	0	increasing
KLHL6	0	increasing
DSCAM	0	increasing
CPM	0	increasing
GLDN	0	increasing
AXL	0	increasing
AL158071.4	0	increasing
KCNMA1	0	increasing
MAN2A1	0	increasing
FAM49A	0	increasing
GK	0	increasing
KYNU	0	increasing
SAMSN1	0	increasing
SAT1	0	increasing
LINC00278	0	increasing
MAN1A1	0	increasing
ABCA1	0	increasing
PPM1L	0	increasing
GPR155	0	increasing
STRBP	0	increasing
NEAT1	0	increasing
TANC2	0	increasing
IRS2	0	increasing
XACT	0	increasing
AC068992.1	0	increasing
PRKCH	0	increasing
MSN	0	increasing
AOAH	0	increasing
MAML3	0	increasing
PHACTR1	0	increasing
FAM149A	0	increasing
MYO1F	0	increasing
B3GNT5	0	increasing
SNCA	0	increasing
FKBP5	0	increasing
ZC3HAV1	0	increasing
GNG7	0	increasing
SESN3	0	increasing
SIPA1L1	0	increasing
AC074327.1	0	increasing
GCNT2	0	increasing
ARHGAP6	0	increasing
ARL15	0	increasing
2021-03-03	0	increasing
PELI1	0	increasing
ZFHX3	0	increasing
HDAC9	0	increasing
PGM5	0	increasing
CACNA1D	0	increasing
MEF2C.AS1	0	increasing
DDX60L	0	increasing
ITPR1	0	increasing
IL13RA1	0	increasing
GRK3	0	increasing
PBX3	0	increasing
PSMA1	0	increasing
AEBP2	0	increasing
OGFRL1	0	increasing
TBC1D12	0	increasing
DOCK10	0	increasing
RYR1	0	increasing
GNAS	0	increasing
SORL1	0	increasing
SMAP1	0	increasing
CLEC2D	0	increasing
KAT2B	0	increasing
FGD4	0	increasing
RALGAPA2	0	increasing
SEC14L1	0	increasing
TMCC3	0	increasing
USP25	0	increasing
TRPS1	0	increasing
SP110	0	increasing
ARHGEF11	0	increasing
MTUS1	0	increasing
A2M	0	increasing
CX3CR1	0	increasing
RGS10	0	increasing
CENPP	0	increasing
MTSS1	0	increasing
TGFB1	0	increasing
HS3ST4	0	increasing
TXNIP	0	increasing
PRKAG2	0	increasing
PDGFC	0	increasing
CACNA1A	0	increasing
CCND3	0	increasing
LINC01094	0	increasing
SLC11A1	0	increasing
TLR2	0	increasing
FYB1	0	increasing
ADAM28	0	increasing
CCDC26	0	increasing
HLA.E	0	increasing
AC120193.1	0	increasing
RBM47	0	increasing
PTPRC	0	increasing
MYOF	0	increasing
SPP1	0	increasing
FLI1	0	increasing
FOXP2	0	increasing
DOCK8	0	increasing
TBXAS1	0	increasing
SLCO2B1	0	increasing
KCNIP1	0	increasing
MS4A6A	0	increasing
IL4R	0	increasing
SCIN	0	increasing
NFATC2	0	increasing
C3	0	increasing
SLC1A3	0	increasing
IKZF1	0	increasing
FCGR2A	0	increasing
GRID2	0	increasing
TGFBR2	0	increasing
LRMDA	0	increasing
RUNX1	0	increasing
MERTK	0	increasing
INPP5D	0	increasing
SYK	0	increasing
IRAK3	0	increasing
PHACTR2	0	increasing
CD86	0	increasing
RUNX2	0	increasing
PLA2G4A	0	increasing
CSF1R	0	increasing
BLNK	0	increasing
HIST1H2AC	0	increasing
EPS8	0	increasing
TNFAIP8	0	increasing
CHST11	0	increasing
LYN	0	increasing
MAP3K8	0	increasing
EPSTI1	0	increasing
HCLS1	0	increasing
S100Z	0	increasing
KHDRBS3	0	increasing
CLEC7A	0	increasing
ERC2	0	increasing
UST	0	increasing
SLC2A5	0	increasing
TNS3	0	increasing
MIR646HG	0	increasing
MDM2	0	increasing
TMEM156	0	increasing
KCNK13	0	increasing
TFEC	0	increasing
CYBA	0	increasing
LY86	0	increasing
ENTPD1	0	increasing
ETS2	0	increasing
PIK3AP1	0	increasing
LINC01684	0	increasing
CHSY3	0	increasing
FOXO1	0	increasing
WDFY4	0	increasing
CSF2RA	0	increasing
LRMP	0	increasing
TMEM163	0	increasing
LCP2	0	increasing
SLA	0	increasing
FGD2	0	increasing
TXNRD1	0	increasing
FCGR3A	0	increasing
PALD1	0	increasing
CSF3R	0	increasing
FAM177B	0	increasing
RHBDF2	0	increasing
SERPINB9	0	increasing
TNFRSF1B	0	increasing
HCK	0	increasing
ALOX5	0	increasing
ST6GAL1	0	increasing
PRKCB	0	increasing
TENM4	0	increasing
TGFBR1	0	increasing
PITPNC1	0	increasing
RCSD1	0	increasing
ATP2B1	0	increasing
PCED1B	0	increasing
ARHGAP25	0	increasing
B4GALT1	0	increasing
CD53	0	increasing
NCKAP1L	0	increasing
KCNQ3	0	increasing
CMKLR1	0	increasing
UBASH3B	0	increasing
PLAGL1	0	increasing
RAB31	0	increasing
ANOS1	0	increasing
CTSB	0	increasing
CTSC	0	increasing
TBC1D4	0	increasing
FAR2	0	increasing
ZFP36L1	0	increasing
IPCEF1	0	increasing
UTRN	0	increasing
IL1RAP	0	increasing
CARD11	0	increasing
LHFPL2	0	increasing
RAP1GAP2	0	increasing
ABCC4	0	increasing
ITGA9	0	increasing
DENND3	0	increasing
IGSF21	0	increasing
PARP8	0	increasing
SP100	0	increasing
RIN3	0	increasing
SH3RF3	0	increasing
NEDD4L	0	increasing
DOCK11	0	increasing
CERS6	0	increasing
GPCPD1	0	increasing
PAK1	0	increasing
RPS9	0	increasing
CARMIL1	0	increasing
ITPR2	0	increasing
HLA.DPB1	0	increasing
SLC2A13	0	increasing
BMP2K	0	increasing
RNF150	0	increasing
GNB4	0	increasing
COTL1	0	increasing
PVT1	0	increasing
PTPRM	0	increasing
CAMK2D	0	increasing
FNBP1L	0	increasing
PYGL	0	increasing
GMDS	0	increasing
SRGAP2B	0	increasing
ETV5	0	increasing
TLR1	0	increasing
VRK2	0	increasing
RREB1	0	increasing
MSRA	0	increasing
RALGPS2	0	increasing
TMEM131L	0	increasing
ITGAM	0	increasing
ALPK1	0	increasing
VAV1	0	increasing
AC244021.1	0	increasing
SH3TC1	0	increasing
PLSCR1	0	increasing
SETBP1	0	increasing
RBPJ	0	increasing
RASGEF1C	0	increasing
PARP14	0	increasing
GAB3	0	increasing
MACROD2	0	increasing
IFI16	0	increasing
RUBCNL	0	increasing
VSIR	0	increasing
PLCL2	0	increasing
ATF7IP2	0	increasing
FAM13A	0	increasing
BMPR1A	0	increasing
ABHD3	0	increasing
MAML2	0	increasing
CMTM7	0	increasing
TRPM2	0	increasing
LARGE1	0	increasing
STIM2	0	increasing
DIAPH2	0	increasing
OTULINL	0	increasing
ARHGAP32	0	increasing
ADAP2	0	increasing
SRGAP2	0	increasing
SMAD3	0	increasing
SKAP2	0	increasing
SLC4A7	0	increasing
FAM102B	0	increasing
TPK1	0	increasing
TLE4	0	increasing
RASSF8	0	increasing
SLC2A9	0	increasing
TCF7L2	0	increasing
E2F3	0	increasing
POU2F2	0	increasing
PCNX2	0	increasing
ADGRE2	0	increasing
MAP3K1	0	increasing
NCKAP5	0	increasing
BCL2	0	increasing
GRAMD1B	0	increasing
PTPRE	0	increasing
SYT17	0	increasing
RBMS1	0	increasing
ADGRG1	0	increasing
CHST15	0	increasing
PLD1	0	increasing
ETV6	0	increasing
JAK2	0	increasing
TMEM117	0	increasing
TIAM1	0	increasing
ARHGAP26	0	increasing
TBC1D9	0	increasing
KLHL5	0	increasing
SIPA1L2	0	increasing
BCAR3	0	increasing
ST3GAL1	0	increasing
FNDC3B	0	increasing
STXBP5	0	increasing
TM6SF1	0	increasing
TRIM38	0	increasing
ULK4	0	increasing
SAMHD1	0	increasing
SRGAP1	0	increasing
RPS6KC1	0	increasing
LAT2	0	increasing
CHSY1	0	increasing
AL365273.2	0	increasing
PTPN1	0	increasing
PRAM1	0	increasing
EXT1	0	increasing
RASSF2	0	increasing
AKAP13	0	increasing
ADCY7	0	increasing
HIVEP3	0	increasing
ST6GALNAC3	0	increasing
ENOX2	0	increasing
ATP11C	0	increasing
ASPH	0	increasing
CBWD5	0	increasing
HIPK3	0	increasing
CD58	0	increasing
RFX3	0	increasing
PARP9	0	increasing
RNF149	0	increasing
ZEB1	0	increasing
GALNT10	0	increasing
GLS	0	increasing
GPD2	0	increasing
DCAF6	0	increasing
ANO6	0	increasing
TMEM65	0	increasing
ATP6V1B2	0	increasing
RPL37A	0	increasing
PFKFB3	0	increasing
PIP4K2A	0	increasing
ST3GAL6	0	increasing
MOB1B	0	increasing
REL	0	increasing
IL17RA	0	increasing
ARHGAP22	0	increasing
NCK2	0	increasing
SMYD3	0	increasing
MIR181A1HG	0	increasing
MGAT5	0	increasing
AC093152.1	0	increasing
TRAF3	0	increasing
EXOC6	0	increasing
APBA1	0	increasing
TBC1D1	0	increasing
ROCK2	0	increasing
PIK3CD	0	increasing
BHLHE41	0	increasing
RAPGEF2	0	increasing
LRRFIP1	0	increasing
PI4KA	0	increasing
TBC1D14	0	increasing
MAP2K1	0	increasing
C2CD5	0	increasing
HAVCR2	0	increasing
STK10	0	increasing
SLC9A9	0	increasing
MGAT4A	0	increasing
XRCC4	0	increasing
RPS6KA3	0	increasing
APLP2	0	increasing
SUSD6	0	increasing
MTHFD1L	0	increasing
ZNF106	0	increasing
WIPF1	0	increasing
PLEKHA2	0	increasing
TBC1D8	0	increasing
INPP4A	0	increasing
GAREM1	0	increasing
DOCK5	0	increasing
KCNQ1	0	increasing
SUPT3H	0	increasing
TANC1	0	increasing
CYFIP1	0	increasing
STK38L	0	increasing
ABR	0	increasing
TMEM165	0	increasing
SWAP70	0	increasing
CHD7	0	increasing
RPS6KA2	0	increasing
PRKD3	0	increasing
KLHL2	0	increasing
SRGAP3	0	increasing
ME2	0	increasing
2021-03-01	0	increasing
MPZL1	0	increasing
2021-09-06	0	increasing
RASA2	0	increasing
MKNK1	0	increasing
SRBD1	0	increasing
ACSL4	0	increasing
ANXA4	0	increasing
MICU1	0	increasing
LDLRAD4	0	increasing
STIM1	0	increasing
TLN2	0	increasing
MNAT1	0	increasing
HTRA1	0	increasing
STAU2	0	increasing
SLC2A3	1	early transient
CD83	1	early transient
NAMPT	1	early transient
HK2	1	early transient
HSPH1	1	early transient
TFRC	1	early transient
SLC16A10	1	early transient
IQGAP2	1	early transient
MT.CYB	1	early transient
MT.ND3	1	early transient
HSPB1	1	early transient
MT.ND2	1	early transient
ZNF331	1	early transient
HSP90AA1	1	early transient
KCNIP4	1	early transient
SYT1	1	early transient
SERPINE1	2	late transient
OLR1	2	late transient
NHSL1	2	late transient
DIRC3	2	late transient
HIF1A	2	late transient
PADI2	2	late transient
PRKCE	2	late transient
LITAF	2	late transient
SDCBP	2	late transient
CREM	2	late transient
CADM1	2	late transient
DNAJB6	2	late transient
MALT1	2	late transient
SGK1	2	late transient
ATP1B3	2	late transient
HSPD1	2	late transient
P4HA1	2	late transient
LRRC4C	2	late transient
ELOVL5	2	late transient
PLEKHA5	2	late transient
PTPRG	2	late transient
NRXN3	2	late transient
ELL2	2	late transient
GNA13	2	late transient
ZNF804A	2	late transient
XYLT1	2	late transient
MYO1E	2	late transient
DOPEY2	2	late transient
MITF	2	late transient
MGAT1	2	late transient
DUSP1	2	late transient
GBE1	2	late transient
SAMD4A	2	late transient
PDE4D	2	late transient
NPAS3	2	late transient
ASAH1	2	late transient
TTR	3	decreasing
MT.CO1	3	decreasing
MT.CO3	3	decreasing
MT.CO2	3	decreasing
MT.ATP6	3	decreasing
MT.ND1	3	decreasing
MT.ND4	3	decreasing
PLP1	3	decreasing
CSMD1	3	decreasing
RBFOX1	3	decreasing
LRP1B	3	decreasing
PTPRD	3	decreasing
HSP90AB1	3	decreasing
NKAIN2	3	decreasing
LSAMP	3	decreasing
