## Supplementary material for "The landscape of human brain immune response in patients with severe COVID-19": Data S7

### Sheet: Data S7
Data S7
Differences in TF regulon activity scores comparing COVID-19 patientsand controls
Row Explanation
Each row represents the statistical testing of a TF regulon activity comparing cases and controls
Column Explanations
TF - one of the top 5 transcription factors specific to a cell type
Region - Brain region used fot tissue dissection.
CellType - annotated cell types
logFC - log fold change
P.Value - nominal p value
z.std - z statistic
FDR - false discovery rate adjusted by brain region and cell type
overall_cell_fraction_in_region - fraction of a cell type in a brain region
TF	Region	CellType	logFC	P.Value	z.std	FDR	overall_cell_fraction_in_region
BCL6	PFC	Ast1	0.0155117	0.166506	1.38352	0.488539	0.945572
PAX6	PFC	Ast1	0.0257926	0.2279	1.20579	0.592607	0.945572
SOX9	PFC	Ast1	0.00796231	0.354142	0.926585	0.674245	0.945572
EMX2	PFC	Ast1	0.0204635	0.395234	0.850164	0.702189	0.945572
SOX5	PFC	Ast1	0.0227746	0.507755	0.662338	0.769519	0.945572
BCL6	medulla	Ast1	0.017224	0.150445	1.43796	0.48394	0.0294204
PAX6	medulla	Ast1	0.0181793	0.412903	0.818796	0.702189	0.0294204
SOX9	medulla	Ast1	0.00341431	0.696684	0.3898	0.847319	0.0294204
EMX2	medulla	Ast1	-0.00715208	0.78284	-0.275619	0.889591	0.0294204
SOX5	medulla	Ast1	-0.00324375	0.928109	-0.0902249	0.953705	0.0294204
PAX6	choroidplexus	Ast1	0.0140385	0.516433	0.648854	0.769519	0.0250074
BCL6	choroidplexus	Ast1	0.00452456	0.688767	0.400529	0.84378	0.0250074
SOX5	choroidplexus	Ast1	-0.0116301	0.741924	-0.329307	0.87311	0.0250074
EMX2	choroidplexus	Ast1	0.00792228	0.752914	0.314799	0.873225	0.0250074
SOX9	choroidplexus	Ast1	0.000774267	0.928273	0.0900182	0.953705	0.0250074
PAX6	PFC	Ast2	0.0327086	0.0940062	1.67463	0.418197	0.135649
EMX2	PFC	Ast2	0.0254682	0.157606	1.41317	0.484836	0.135649
BCL6	PFC	Ast2	0.0186361	0.159457	1.4069	0.484836	0.135649
SOX9	PFC	Ast2	0.007512	0.179663	1.34179	0.518257	0.135649
PAX3	PFC	Ast2	0.000963024	0.945696	0.068113	0.967189	0.135649
BCL6	medulla	Ast2	0.016551	0.206899	1.26214	0.56771	0.737014
PAX3	medulla	Ast2	-0.0112604	0.431788	-0.786135	0.707413	0.737014
SOX9	medulla	Ast2	0.00256908	0.632974	0.477546	0.819406	0.737014
EMX2	medulla	Ast2	-0.00811946	0.640019	-0.467672	0.819406	0.737014
PAX6	medulla	Ast2	0.00824541	0.649054	0.455077	0.820433	0.737014
PAX6	choroidplexus	Ast2	-0.0216656	0.248846	-1.15316	0.615279	0.127337
PAX3	choroidplexus	Ast2	-0.0167703	0.252701	-1.14381	0.616398	0.127337
SOX9	choroidplexus	Ast2	-0.00633224	0.254778	-1.13882	0.616398	0.127337
EMX2	choroidplexus	Ast2	-0.0187958	0.292307	-1.05307	0.635331	0.127337
BCL6	choroidplexus	Ast2	-0.0104933	0.415389	-0.814446	0.702189	0.127337
FOSL2	PFC	End	0.0119195	0.309157	1.01699	0.635331	0.245269
TEAD4	PFC	End	0.006476	0.419902	0.806592	0.702189	0.245269
FOXQ1	PFC	End	0.0148569	0.431476	0.786669	0.707413	0.245269
FOXF2	PFC	End	0.0169893	0.435298	0.780158	0.707413	0.245269
SOX7	PFC	End	-0.00812429	0.774657	-0.286288	0.884761	0.245269
TEAD4	medulla	End	-0.00755149	0.346249	-0.94189	0.674245	0.402475
FOXQ1	medulla	End	0.0165961	0.379108	0.87954	0.702189	0.402475
FOXF2	medulla	End	0.0153427	0.478053	0.709437	0.746959	0.402475
FOSL2	medulla	End	-0.00125659	0.91154	-0.111096	0.949521	0.402475
SOX7	medulla	End	-0.000631304	0.982131	-0.0223975	0.986515	0.402475
TEAD4	choroidplexus	End	-0.00964025	0.234409	-1.18908	0.592607	0.352256
SOX7	choroidplexus	End	-0.0230573	0.421313	-0.804145	0.702189	0.352256
FOXQ1	choroidplexus	End	-0.0115868	0.535252	-0.620009	0.769817	0.352256
FOXF2	choroidplexus	End	-0.0101511	0.636349	-0.472809	0.819406	0.352256
FOSL2	choroidplexus	End	-0.00300675	0.790764	-0.265318	0.89408	0.352256
RFX2	PFC	Ep	-0.0339392	0.00193595	-3.09989	0.150213	0.0143172
PAX3	PFC	Ep	-0.262076	0.00962461	-2.58903	0.180461	0.0143172
KLF12	PFC	Ep	-0.112157	0.0273092	-2.20707	0.23633	0.0143172
FOXJ1	PFC	Ep	-0.0746988	0.203542	-1.27152	0.565395	0.0143172
TP73	PFC	Ep	-0.0593476	0.266231	-1.11178	0.623979	0.0143172
FOXJ1	medulla	Ep	0.0578829	0.0615608	1.86945	0.374238	0.816079
TP73	medulla	Ep	0.0511979	0.0866857	1.71315	0.414985	0.816079
PAX3	medulla	Ep	0.0999877	0.0903894	1.69335	0.418197	0.816079
RFX2	medulla	Ep	0.00831541	0.120986	1.55065	0.469342	0.816079
KLF12	medulla	Ep	0.00651845	0.750349	0.318179	0.873225	0.816079
FOXJ1	choroidplexus	Ep	0.0343009	0.230613	1.19878	0.592607	0.169604
PAX3	choroidplexus	Ep	-0.0269735	0.617628	-0.499214	0.816429	0.169604
TP73	choroidplexus	Ep	0.0115805	0.669664	0.426609	0.832455	0.169604
RFX2	choroidplexus	Ep	-0.000799862	0.870211	-0.16339	0.925193	0.169604
KLF12	choroidplexus	Ep	-0.00177469	0.925059	-0.0940626	0.953705	0.169604
ESR2	PFC	Epi	-0.118946	0.0172266	-2.38184	0.203999	0.00905065
CREB3L2	PFC	Epi	-0.0521893	0.018574	-2.35397	0.207035	0.00905065
TP73	PFC	Epi	0.0108122	0.511266	0.656868	0.769519	0.00905065
FOXJ1	PFC	Epi	-0.0101778	0.70896	-0.373253	0.853027	0.00905065
SIX3	PFC	Epi	0.0109594	0.852552	0.185863	0.913449	0.00905065
CREB3L2	medulla	Epi	-0.0518241	0.00895074	-2.61393	0.180461	0.126902
ESR2	medulla	Epi	-0.0601811	0.148788	-1.44382	0.48394	0.126902
TP73	medulla	Epi	-0.00709352	0.586911	-0.543318	0.805213	0.126902
FOXJ1	medulla	Epi	-0.0112958	0.644533	-0.461371	0.819406	0.126902
SIX3	medulla	Epi	-0.0231168	0.662542	-0.436407	0.828177	0.126902
ESR2	choroidplexus	Epi	-0.093214	0.0314665	-2.15112	0.262221	0.864048
CREB3L2	choroidplexus	Epi	-0.0379294	0.0375288	-2.07996	0.294848	0.864048
FOXJ1	choroidplexus	Epi	-0.0322745	0.19567	-1.29399	0.550322	0.864048
TP73	choroidplexus	Epi	-0.0103639	0.394962	-0.850654	0.702189	0.864048
SIX3	choroidplexus	Epi	0.0420724	0.420639	0.805312	0.702189	0.864048
ZMAT4	PFC	Ex	0.0209361	0.068618	1.82093	0.374238	0.909678
HLF	PFC	Ex	0.0115895	0.0947914	1.67065	0.418197	0.909678
ONECUT1	PFC	Ex	0.0192286	0.126719	1.52717	0.483117	0.909678
HOXB3	PFC	Ex	0.0054644	0.301219	1.03382	0.635331	0.909678
NEUROD2	PFC	Ex	-0.0112191	0.476793	-0.711471	0.746959	0.909678
HOXB3	medulla	Ex	-0.0152634	0.00851033	-2.63112	0.180461	0.0550255
NEUROD2	medulla	Ex	-0.0327179	0.0551238	-1.9179	0.374238	0.0550255
ZMAT4	medulla	Ex	-0.00655785	0.571702	-0.565547	0.798962	0.0550255
ONECUT1	medulla	Ex	0.00631741	0.624114	0.490028	0.816429	0.0550255
HLF	medulla	Ex	-0.00313976	0.653	-0.449598	0.82081	0.0550255
NEUROD2	choroidplexus	Ex	-0.048424	0.0053409	-2.78572	0.150213	0.0352966
HOXB3	choroidplexus	Ex	-0.0126782	0.0209094	-2.30962	0.207035	0.0352966
ZMAT4	choroidplexus	Ex	-0.0214373	0.0643602	-1.84968	0.374238	0.0352966
ONECUT1	choroidplexus	Ex	-0.0191544	0.130808	-1.51092	0.483117	0.0352966
HLF	choroidplexus	Ex	-0.00720871	0.290585	-1.05684	0.635331	0.0352966
NR2E1	PFC	In	0.0144847	0.351017	0.932619	0.674245	0.775472
LHX6	PFC	In	0.0136741	0.396219	0.848393	0.702189	0.775472
ARX	PFC	In	0.00779034	0.415083	0.814982	0.702189	0.775472
DLX1	PFC	In	0.00960895	0.503435	0.669094	0.769519	0.775472
PPARG	PFC	In	0.00206285	0.833631	0.210048	0.907735	0.775472
NR2E1	medulla	In	0.0325263	0.0380026	2.07483	0.294848	0.173585
DLX1	medulla	In	0.0215093	0.147178	1.44957	0.48394	0.173585
PPARG	medulla	In	-0.00921914	0.353515	-0.927793	0.674245	0.173585
LHX6	medulla	In	0.0112102	0.484093	0.699734	0.751179	0.173585
ARX	medulla	In	0.00573499	0.546125	0.603577	0.773909	0.173585
DLX1	choroidplexus	In	0.0301728	0.0646074	1.84797	0.374238	0.0509434
NR2E1	choroidplexus	In	0.0256046	0.154661	1.42326	0.48394	0.0509434
LHX6	choroidplexus	In	0.0213112	0.216892	1.23483	0.580961	0.0509434
ARX	choroidplexus	In	0.0111712	0.284255	1.07081	0.635331	0.0509434
PPARG	choroidplexus	In	-0.00894542	0.41738	-0.810975	0.702189	0.0509434
ATF5	PFC	LM	-0.00976903	0.143644	-1.46236	0.48394	0.159274
IRF5	PFC	LM	0.00629424	0.400079	0.84148	0.702189	0.159274
IKZF1	PFC	LM	0.00457209	0.530684	0.626963	0.769817	0.159274
RUNX3	PFC	LM	0.00359846	0.719245	0.359468	0.860798	0.159274
TP63	PFC	LM	-0.000899992	0.958965	-0.051452	0.97559	0.159274
RUNX3	medulla	LM	0.0100775	0.270339	1.10228	0.627076	0.381048
IKZF1	medulla	LM	0.00631412	0.33796	0.958205	0.672928	0.381048
IRF5	medulla	LM	0.00546838	0.412304	0.819846	0.702189	0.381048
TP63	medulla	LM	-0.00738793	0.644599	-0.461278	0.819406	0.381048
ATF5	medulla	LM	0.000982659	0.871737	0.161452	0.925193	0.381048
RUNX3	choroidplexus	LM	0.0133905	0.146153	1.45325	0.48394	0.459677
ATF5	choroidplexus	LM	-0.0046412	0.44951	-0.756231	0.722428	0.459677
IKZF1	choroidplexus	LM	0.00364686	0.578219	0.555989	0.803082	0.459677
TP63	choroidplexus	LM	-0.00645037	0.686962	-0.402982	0.84378	0.459677
IRF5	choroidplexus	LM	0.000829479	0.900848	0.12459	0.949521	0.459677
ALX4	PFC	Mes	0.0156772	0.0656012	1.84114	0.374238	0.109045
FOXC2	PFC	Mes	0.0161173	0.0665887	1.83444	0.374238	0.109045
GATA6	PFC	Mes	0.0146241	0.221005	1.22386	0.585013	0.109045
FOXD2	PFC	Mes	0.00534797	0.610172	0.509829	0.812359	0.109045
FOXC1	PFC	Mes	0.00758657	0.622356	0.492514	0.816429	0.109045
FOXC2	medulla	Mes	0.0136775	0.109393	1.60093	0.447868	0.182263
FOXC1	medulla	Mes	0.0187113	0.23435	1.18923	0.592607	0.182263
GATA6	medulla	Mes	0.0133117	0.257932	1.13129	0.617391	0.182263
ALX4	medulla	Mes	0.00741813	0.356601	0.921862	0.674245	0.182263
FOXD2	medulla	Mes	0.006771	0.516046	0.649452	0.769519	0.182263
ALX4	choroidplexus	Mes	0.0309975	0.000936671	3.30889	0.150213	0.708692
FOXC2	choroidplexus	Mes	0.0222124	0.0167377	2.39242	0.203999	0.708692
FOXD2	choroidplexus	Mes	0.0260635	0.0266007	2.21733	0.23633	0.708692
FOXC1	choroidplexus	Mes	0.0290511	0.0778184	1.76349	0.3939	0.708692
GATA6	choroidplexus	Mes	0.012835	0.274349	1.0931	0.629882	0.708692
ATF5	PFC	Mic	0.0219013	0.0033682	2.93197	0.150213	0.358126
SPI1	PFC	Mic	0.0187399	0.00386992	2.88857	0.150213	0.358126
IRF8	PFC	Mic	0.0312559	0.00667807	2.71249	0.166952	0.358126
TAL1	PFC	Mic	0.0453812	0.0112648	2.53437	0.185746	0.358126
IRF5	PFC	Mic	0.0388475	0.0220837	2.28893	0.207035	0.358126
SPI1	medulla	Mic	0.0101898	0.0722315	1.79766	0.377955	0.461664
IRF8	medulla	Mic	0.016265	0.0990777	1.64934	0.428702	0.461664
ATF5	medulla	Mic	0.00983757	0.109479	1.60054	0.447868	0.461664
TAL1	medulla	Mic	0.0219138	0.154861	1.42257	0.48394	0.461664
IRF5	medulla	Mic	0.0208497	0.167189	1.38129	0.488539	0.461664
IRF8	choroidplexus	Mic	-0.00216832	0.811047	-0.239076	0.907735	0.18021
SPI1	choroidplexus	Mic	0.00111502	0.831387	0.212923	0.907735	0.18021
IRF5	choroidplexus	Mic	-0.00284258	0.841122	-0.200459	0.907735	0.18021
TAL1	choroidplexus	Mic	-0.00285861	0.843185	-0.197822	0.907735	0.18021
ATF5	choroidplexus	Mic	0.000150571	0.978895	0.0264538	0.986515	0.18021
SPI1	PFC	Mo	0.0245289	0.00405591	2.87378	0.150213	0.0675944
IRF5	PFC	Mo	0.034477	0.00530355	2.78799	0.150213	0.0675944
MAFB	PFC	Mo	0.0360929	0.0115575	2.52537	0.185746	0.0675944
BACH1	PFC	Mo	0.0313727	0.237297	1.18177	0.593242	0.0675944
JDP2	PFC	Mo	0.00676894	0.705717	0.377615	0.853027	0.0675944
BACH1	medulla	Mo	0.0813681	0.00500476	2.80673	0.150213	0.225646
SPI1	medulla	Mo	0.0190335	0.0170444	2.38575	0.203999	0.225646
IRF5	medulla	Mo	0.0227714	0.0441092	2.01305	0.320148	0.225646
MAFB	medulla	Mo	0.0215519	0.0943256	1.67301	0.418197	0.225646
JDP2	medulla	Mo	0.00903904	0.606432	0.515174	0.812359	0.225646
SPI1	choroidplexus	Mo	0.0117226	0.115688	1.57313	0.456663	0.706759
BACH1	choroidplexus	Mo	0.0333395	0.191404	1.30644	0.545137	0.706759
MAFB	choroidplexus	Mo	0.0124251	0.310402	1.01438	0.635331	0.706759
IRF5	choroidplexus	Mo	0.0108238	0.310606	1.01395	0.635331	0.706759
JDP2	choroidplexus	Mo	0.00694694	0.690025	0.398821	0.84378	0.706759
CREB5	PFC	Oli	0.113682	0.0576359	1.89846	0.374238	0.497723
ZNF536	PFC	Oli	0.104324	0.0698578	1.81283	0.374238	0.497723
NKX6-2	PFC	Oli	0.0486255	0.214849	1.24034	0.580961	0.497723
SOX2	PFC	Oli	0.0384698	0.289015	1.06028	0.635331	0.497723
MEIS1	PFC	Oli	0.0512886	0.295394	1.04636	0.635331	0.497723
MEIS1	medulla	Oli	0.1067	0.0415593	2.03791	0.311695	0.382525
NKX6-2	medulla	Oli	0.0596895	0.132827	1.50305	0.483117	0.382525
ZNF536	medulla	Oli	0.0474816	0.380498	0.876978	0.702189	0.382525
SOX2	medulla	Oli	0.0258786	0.467547	0.726475	0.740832	0.382525
CREB5	medulla	Oli	0.0340034	0.5331	0.623281	0.769817	0.382525
ZNF536	choroidplexus	Oli	-0.154157	0.0127954	-2.48941	0.19193	0.119752
MEIS1	choroidplexus	Oli	-0.12429	0.0207794	-2.31197	0.207035	0.119752
NKX6-2	choroidplexus	Oli	-0.0962052	0.0218288	-2.29333	0.207035	0.119752
CREB5	choroidplexus	Oli	-0.119916	0.0473621	-1.98305	0.333014	0.119752
SOX2	choroidplexus	Oli	-0.0660574	0.0856782	-1.71865	0.414985	0.119752
ASCL1	PFC	Opc	0.0187097	0.0627619	1.86087	0.374238	0.624847
VSX1	PFC	Opc	0.0256641	0.112839	1.58556	0.453373	0.624847
SOX6	PFC	Opc	0.0280158	0.166352	1.38402	0.488539	0.624847
ONECUT1	PFC	Opc	-0.0123201	0.355008	-0.924919	0.674245	0.624847
SOX21	PFC	Opc	0.0133862	0.550335	0.597258	0.773909	0.624847
ASCL1	medulla	Opc	0.0105243	0.27876	1.08311	0.633546	0.287699
VSX1	medulla	Opc	0.0160245	0.303943	1.02801	0.635331	0.287699
SOX6	medulla	Opc	0.0105064	0.59734	0.528229	0.809648	0.287699
SOX21	medulla	Opc	0.00650245	0.770816	0.291308	0.884761	0.287699
ONECUT1	medulla	Opc	-0.00156429	0.905352	-0.118903	0.949521	0.287699
ASCL1	choroidplexus	Opc	0.0184726	0.0787801	1.75781	0.3939	0.087454
SOX6	choroidplexus	Opc	0.0324299	0.135273	1.49363	0.483117	0.087454
VSX1	choroidplexus	Opc	0.0180652	0.261	1.12403	0.618158	0.087454
SOX21	choroidplexus	Opc	0.0207303	0.384248	0.870097	0.702189	0.087454
ONECUT1	choroidplexus	Opc	0.011653	0.407053	0.829091	0.702189	0.087454
FOXQ1	PFC	Peri1	0.0280659	0.104873	1.62168	0.445214	0.306061
NR2F2	PFC	Peri1	0.00589256	0.524051	0.637114	0.769817	0.306061
TBX2	PFC	Peri1	-0.0149736	0.608987	-0.51152	0.812359	0.306061
HEYL	PFC	Peri1	-0.00628316	0.820283	-0.227181	0.907735	0.306061
HES4	PFC	Peri1	0.00307539	0.838227	0.204162	0.907735	0.306061
FOXQ1	medulla	Peri1	0.0239934	0.151932	1.43274	0.48394	0.40303
HEYL	medulla	Peri1	0.00893223	0.739146	0.332984	0.87311	0.40303
NR2F2	medulla	Peri1	0.00292756	0.745054	0.325168	0.87311	0.40303
TBX2	medulla	Peri1	0.00603912	0.831765	0.212439	0.907735	0.40303
HES4	medulla	Peri1	0.000687319	0.962582	0.0469136	0.97559	0.40303
HES4	choroidplexus	Peri1	-0.0381994	0.0139094	-2.45959	0.195601	0.290909
NR2F2	choroidplexus	Peri1	-0.00923649	0.30939	-1.0165	0.635331	0.290909
FOXQ1	choroidplexus	Peri1	-0.0127369	0.437024	-0.777228	0.707413	0.290909
HEYL	choroidplexus	Peri1	0.0164129	0.537161	0.617112	0.769817	0.290909
TBX2	choroidplexus	Peri1	0.0149497	0.597224	0.528396	0.809648	0.290909
HES4	PFC	Peri2	0.0177133	0.133952	1.4987	0.483117	0.0673534
HEYL	PFC	Peri2	0.075193	0.147719	1.44764	0.48394	0.0673534
TBX2	PFC	Peri2	0.0596103	0.319507	0.995472	0.641866	0.0673534
TP63	PFC	Peri2	-0.0030242	0.804866	-0.247055	0.905474	0.0673534
NR2F2	PFC	Peri2	0.00159952	0.909512	0.113654	0.949521	0.0673534
TP63	medulla	Peri2	-0.011832	0.316174	-1.00235	0.640893	0.221078
HES4	medulla	Peri2	-0.00814794	0.465473	-0.729865	0.740832	0.221078
NR2F2	medulla	Peri2	-0.00817554	0.549257	-0.598874	0.773909	0.221078
TBX2	medulla	Peri2	-0.0315777	0.584047	-0.547482	0.805213	0.221078
HEYL	medulla	Peri2	-0.0107303	0.826432	-0.21928	0.907735	0.221078
NR2F2	choroidplexus	Peri2	-0.00879936	0.510913	-0.657416	0.769519	0.711569
HES4	choroidplexus	Peri2	-0.00696356	0.521545	-0.640966	0.769817	0.711569
TP63	choroidplexus	Peri2	-0.00378661	0.73957	-0.332422	0.87311	0.711569
TBX2	choroidplexus	Peri2	-0.0170085	0.763628	-0.30072	0.881109	0.711569
HEYL	choroidplexus	Peri2	-0.000609597	0.989855	-0.0127149	0.989855	0.711569
